# Functional classification and validation of yeast prenylation motifs using machine learning and genetic reporters

**DOI:** 10.1101/2021.11.30.470454

**Authors:** Brittany M. Berger, Wayland Yeung, Arnav Goyal, Zhongliang Zhou, Emily Hildebrandt, Natarajan Kannan, Walter K. Schmidt

## Abstract

Protein prenylation by farnesyltransferase (FTase) is often described as the targeting of a cysteine-containing motif (CaaX) that is enriched for aliphatic amino acids at the a_1_ and a_2_ positions, while quite flexible at the X position. Prenylation prediction methods often rely on these features despite emerging evidence that FTase has broader target specificity than previously considered. Using a machine learning approach and training sets based on canonical (prenylated, proteolyzed, and carboxymethylated) and recently identified shunted motifs (prenylation only), this study aims to improve prenylation predictions with the goal of determining the full scope of prenylation potential among the 8000 possible Cxxx sequence combinations. Further, this study aims to subdivide the prenylated sequences as either shunted (i.e., uncleaved) or cleaved (i.e., canonical). Predictions were determined for *Saccharomyces cerevisiae* FTase and compared to results derived using currently available prenylation prediction methods. *In silico* predictions were further evaluated using *in vivo* methods coupled to two yeast reporters, the yeast mating pheromone **a**-factor and Hsp40 Ydj1p, that represent proteins with canonical and shunted CaaX motifs, respectively. Our machine learning based approach expands the repertoire of predicted FTase targets and provides a framework for functional classification.
