## Supplemental File S1 for "Functional classification and validation of yeast prenylation motifs using machine learning and genetic reporters"

### Sheet: Training Sets
Supplementary File 1. Training sets used for machine learning.
Prenylation (positive)	Prenylation (negative)	Cleavage (positive)	Cleavage (negative)
CAAG	CAAS	CACF	CAAG
CACF	CADS	CACM	CAGH
CACM	CAKM	CAFM	CAGQ
CAFM	CAKN	CAIN	CAGT
CAGF	CAKP	CAIS	CAGV
CAGH	CAKS	CAIT	CAHI
CAGQ	CAKT	CAIV	CANI
CAGT	CAME	CAIY	CAPL
CAGV	CANE	CALC	CAPQ
CAHI	CANR	CALM	CASS
CAIA	CAPE	CAMC	CASV
CAIC	CARE	CAMM	CATG
CAIF	CARL	CCFM	CAVG
CAIN	CART	CCFQ	CAVH
CAIS	CASC	CCIA	CDFI
CAIT	CASG	CCIF	CDID
CAIV	CASP	CCII	CDLG
CAIY	CASR	CCIL	CDLN
CALA	CATL	CCIT	CDLT
CALC	CAYG	CCIV	CDMS
CALL	CCDE	CCLM	CDMV
CALM	CCDT	CCLQ	CDQM
CALS	CCES	CCMC	CDTH
CALT	CCKK	CCTM	CDVG
CAMC	CCPL	CDIM	CDVV
CAMM	CCTE	CDIS	CEHL
CAMS	CCWA	CDLM	CESV
CANI	CDAS	CEIA	CEVG
CAPL	CDCL	CEIT	CEVQ
CAPQ	CDDM	CFMM	CEYG
CASS	CDDT	CGIQ	CFAL
CASV	CDDV	CHVC	CFNG
CATG	CDEE	CHVM	CFNS
CAVA	CDEQ	CICA	CGAV
CAVC	CDFA	CICS	CGGW
CAVG	CDFP	CIIG	CGHA
CAVH	CDFR	CILM	CGLD
CAVV	CDFT	CIMA	CGLH
CCFM	CDGE	CIMF	CGLL
CCFQ	CDGG	CIMS	CGNS
CCIA	CDGI	CIQM	CGQN
CCIF	CDGN	CITM	CGQV
CCII	CDGR	CIVC	CGSH
CCIL	CDGT	CIVF	CGVE
CCIS	CDHF	CKIQ	CGVQ
CCIT	CDHT	CKIV	CHTG
CCIV	CDIP	CKVM	CHTQ
CCLA	CDKF	CLCC	CHVD
CCLC	CDKG	CLCQ	CIGF
CCLM	CDKI	CLFM	CIQN
CCLQ	CDKL	CLIA	CISN
CCLS	CDKY	CLIC	CISS
CCMC	CDLD	CLII	CIYG
CCTM	CDNS	CLIN	CKIE
CCVS	CDNV	CLIQ	CKSQ
CCVT	CDNY	CLIV	CKYA
CCVV	CDSE	CLMC	CKYS
CDFI	CDSK	CLMM	CLAS
CDIA	CDSS	CLMQ	CLNQ
CDID	CDTS	CLQM	CLNV
CDIM	CEAL	CLTM	CLSI
CDIS	CEAM	CLVC	CLST
CDLG	CECA	CMFM	CLYT
CDLM	CEEV	CMIA	CMYS
CDLN	CEFD	CMII	CNAQ
CDLT	CEFK	CMIL	CNQH
CDMS	CEGC	CMIS	CNSS
CDMV	CEGR	CMLQ	CNTV
CDQM	CEKS	CNFM	CNYQ
CDTH	CELE	CNIA	CPNV
CDVG	CELK	CNIC	CPQI
CDVV	CERD	CNII	CPSA
CEHL	CERG	CNIN	CPST
CEIA	CERI	CNLQ	CPSV
CEIC	CERK	CNMM	CPVD
CEIF	CERR	CPCM	CRGS
CEII	CERS	CPIC	CRGV
CEIL	CERV	CPIF	CRHA
CEIS	CERY	CPII	CRNV
CEIT	CESE	CPIM	CRPL
CEIV	CESF	CPLC	CRSQ
CELC	CESG	CPMM	CRST
CESV	CESK	CPVC	CRSV
CEVC	CESM	CPVM	CRTA
CEVG	CESW	CQIA	CSAG
CEVQ	CETC	CQIC	CSAI
CEVS	CETK	CQII	CSAN
CEYG	CETL	CQIL	CSAS
CFAL	CETS	CQVC	CSAV
CFCM	CETT	CQVM	CSEQ
CFIT	CETV	CRCM	CSFE
CFLM	CEVD	CRIA	CSGV
CFMM	CEVR	CRIC	CSHA
CFNG	CEYE	CRIN	CSHV
CFNS	CEYV	CRIQ	CSPI
CFVC	CFDM	CRIT	CSQS
CFVM	CFDV	CRIV	CSQT
CGAV	CFEA	CRLQ	CSQV
CGGW	CFGR	CRMM	CSQY
CGHA	CFGV	CSCM	CSSM
CGIQ	CFKS	CSIA	CSST
CGIS	CFKT	CSIF	CSSV
CGLD	CFPE	CSIN	CSTI
CGLH	CFPL	CSLQ	CSTS
CGLL	CFQE	CSMM	CSTT
CGLM	CFSA	CSMQ	CTAY
CGNS	CFSN	CTCQ	CTES
CGQN	CFST	CTIA	CTGV
CGQV	CFSV	CTII	CTHA
CGSH	CFTG	CTIT	CTIR
CGVE	CFTN	CTLQ	CTPG
CGVM	CGAM	CTMQ	CTPI
CGVQ	CGDK	CTVC	CTPS
CHIA	CGFD	CTVQ	CTPV
CHIC	CGFS	CVAF	CTSH
CHIM	CGGD	CVAQ	CTSI
CHIT	CGGE	CVID	CTSN
CHLC	CGGV	CVIG	CTSQ
CHLM	CGHS	CVII	CTSV
CHTG	CGKF	CVIN	CTYS
CHTQ	CGKR	CVIQ	CVAN
CHVA	CGKV	CVIV	CVAT
CHVC	CGLN	CVIY	CVDH
CHVD	CGLT	CVMF	CVES
CHVM	CGLV	CVTC	CVGI
CHVS	CGMD	CVTF	CVGL
CICA	CGMS	CVVT	CVGS
CICF	CGNV	CWCM	CVGV
CICM	CGPR	CWCQ	CVGY
CICS	CGQS	CWIA	CVNT
CICT	CGRF	CWIS	CVQT
CICV	CGRT	CWIT	CVSA
CIGF	CGSF	CWLM	CVSI
CIIG	CGSG	CWLQ	CVTS
CIIN	CGSK	CWVM	CVVR
CIIT	CGSM	CYCQ	CYSV
CILA	CGSN	CYIV
CILF	CGTE	CYLC
CILM	CGTF	CYLM
CILN	CGTQ	CYVC
CILQ	CGTV
CILS	CGTY
CILT	CGVL
CILV	CGYV
CIMA	CHFS
CIMC	CHLK
CIMF	CHSE
CIMS	CHSG
CIMT	CHSP
CIQM	CIEG
CIQN	CIEL
CISN	CIET
CISS	CIGE
CITF	CIGI
CITM	CIGP
CIVA	CIGR
CIVC	CIKT
CIVF	CIPL
CIVG	CIPT
CIVI	CIRK
CIVL	CIRT
CIVQ	CISD
CIVS	CISI
CIVT	CISK
CIVV	CITG
CIYG	CIVK
CKIC	CKAN
CKIE	CKAR
CKIQ	CKCY
CKIV	CKDE
CKSQ	CKFT
CKVM	CKGI
CKYA	CKGM
CKYS	CKGR
CLAS	CKLD
CLCC	CKLE
CLCM	CKLK
CLCQ	CKLL
CLCS	CKLP
CLFM	CKML
CLFQ	CKNG
CLIA	CKNR
CLIC	CKNT
CLIF	CKPL
CLII	CKPN
CLIL	CKPR
CLIM	CKPS
CLIN	CKQK
CLIQ	CKRG
CLIS	CKRK
CLIT	CKRM
CLIV	CKRR
CLLA	CKSG
CLLC	CKSN
CLLM	CKSS
CLLQ	CKSV
CLLS	CKTE
CLMA	CKTG
CLMC	CKTP
CLMM	CKTT
CLMQ	CKVR
CLMS	CKYL
CLNQ	CKYV
CLNV	CLAT
CLQM	CLAV
CLSI	CLDF
CLST	CLDI
CLTM	CLDK
CLTQ	CLDM
CLVA	CLDS
CLVC	CLDY
CLVM	CLEA
CLVN	CLEH
CLVQ	CLEM
CLVS	CLEP
CLVT	CLET
CLVV	CLFI
CLYG	CLFT
CLYT	CLGA
CMFM	CLGI
CMIA	CLGK
CMII	CLGL
CMIL	CLGM
CMIN	CLGP
CMIS	CLGT
CMIV	CLGV
CMLC	CLHT
CMLQ	CLKN
CMVA	CLKR
CMVC	CLKT
CMVQ	CLKV
CMVS	CLNE
CMYS	CLNI
CNAQ	CLNM
CNCM	CLNP
CNFM	CLNR
CNIA	CLNS
CNIC	CLNT
CNIF	CLPG
CNII	CLPS
CNIL	CLPV
CNIN	CLRN
CNIT	CLRS
CNLC	CLRY
CNLM	CLSE
CNLQ	CLSF
CNMM	CLSK
CNQH	CLSL
CNSS	CLSP
CNTV	CLTD
CNVA	CLTE
CNVQ	CLTI
CNVS	CLTK
CNVV	CLTN
CNYQ	CLTP
CPCM	CLTR
CPIC	CLTT
CPIF	CLTV
CPII	CMAS
CPIL	CMDT
CPIM	CMES
CPIV	CMGL
CPLC	CMGV
CPLM	CMKS
CPLQ	CMNA
CPMC	CMNV
CPMM	CMPA
CPNV	CMPK
CPQI	CMPV
CPSA	CMSP
CPST	CMSV
CPSV	CMTA
CPVC	CMTP
CPVD	CMTV
CPVM	CNAT
CQIA	CNDE
CQIC	CNEF
CQII	CNEV
CQIL	CNGL
CQIS	CNGV
CQLC	CNIE
CQVC	CNMK
CQVM	CNML
CRCM	CNQN
CRFM	CNSA
CRGS	CNSD
CRGV	CNSN
CRHA	CNSR
CRIA	CNST
CRIC	CNTD
CRIF	CNTE
CRIM	CNTF
CRIN	CNTG
CRIQ	CNTR
CRIS	CNTS
CRIT	CNVY
CRIV	CPAT
CRIW	CPDE
CRLC	CPDG
CRLM	CPEL
CRLQ	CPER
CRLS	CPFA
CRMC	CPFS
CRMM	CPGA
CRNV	CPGL
CRPL	CPGY
CRSQ	CPIG
CRST	CPKE
CRSV	CPKL
CRTA	CPLD
CRVA	CPLK
CRVG	CPLL
CRVM	CPLR
CRVS	CPLT
CSAG	CPMA
CSAI	CPML
CSAN	CPNE
CSAS	CPRE
CSAV	CPRL
CSCM	CPRR
CSEQ	CPRS
CSFE	CPSE
CSFM	CPSR
CSFN	CPTA
CSGV	CPTE
CSHA	CPTF
CSHV	CPTG
CSIA	CPTL
CSIC	CPTR
CSIF	CPTS
CSIL	CPVG
CSIN	CPVP
CSIQ	CPVV
CSIS	CQAL
CSIT	CQAS
CSIV	CQCL
CSLC	CQDR
CSLM	CQDS
CSLQ	CQDV
CSMC	CQGT
CSMM	CQKL
CSMQ	CQLK
CSPI	CQMK
CSQS	CQRL
CSQT	CQRT
CSQV	CQSA
CSQY	CQSN
CSSM	CQSP
CSST	CQSV
CSSV	CQTV
CSTI	CRAE
CSTS	CRAL
CSTT	CRCE
CSVA	CRDQ
CSVC	CRDT
CSVM	CREL
CSVQ	CRES
CSVS	CREV
CTAY	CRHG
CTCF	CRKL
CTCQ	CRLK
CTES	CRNA
CTGV	CRND
CTHA	CRNE
CTIA	CRPR
CTIC	CRRG
CTIF	CRSK
CTIH	CRSN
CTII	CRTG
CTIN	CRTL
CTIQ	CRTT
CTIR	CRWS
CTIS	CRWT
CTIT	CRYD
CTIV	CSAF
CTLA	CSAK
CTLC	CSAP
CTLQ	CSAT
CTLS	CSDC
CTMA	CSDP
CTMC	CSDT
CTMF	CSDV
CTMM	CSES
CTMQ	CSGI
CTMS	CSHK
CTPG	CSHR
CTPI	CSHT
CTPS	CSIE
CTPV	CSKG
CTQM	CSKI
CTSH	CSKL
CTSI	CSKM
CTSN	CSKR
CTSQ	CSKS
CTSV	CSLG
CTTM	CSNE
CTVC	CSNI
CTVF	CSNR
CTVL	CSNS
CTVN	CSPN
CTVQ	CSPT
CTVS	CSPV
CTVT	CSQG
CTVV	CSRD
CTYS	CSRG
CVAF	CSRK
CVAM	CSSG
CVAN	CSSR
CVAQ	CSTE
CVAT	CSTK
CVCL	CSTN
CVCM	CSTV
CVCS	CSVD
CVCV	CSYR
CVDH	CTAR
CVES	CTDK
CVGI	CTDM
CVGL	CTEG
CVGS	CTEI
CVGV	CTER
CVGY	CTEV
CVIC	CTGE
CVID	CTGK
CVIE	CTGL
CVIF	CTGQ
CVIG	CTGS
CVII	CTHT
CVIN	CTKG
CVIQ	CTKK
CVIV	CTKL
CVIY	CTKS
CVLA	CTKV
CVLC	CTKW
CVLG	CTLP
CVLM	CTMG
CVLN	CTNC
CVLQ	CTNI
CVLS	CTNV
CVLT	CTPL
CVMC	CTPR
CVMF	CTPT
CVMM	CTRE
CVMQ	CTRL
CVMS	CTRN
CVMT	CTRT
CVMV	CTSC
CVNT	CTSG
CVQT	CTSW
CVSA	CTTG
CVSI	CTTN
CVTC	CTTV
CVTF	CTYK
CVTM	CTYR
CVTS	CVAG
CVVA	CVAI
CVVC	CVAL
CVVF	CVDG
CVVI	CVDR
CVVL	CVEA
CVVN	CVEM
CVVQ	CVER
CVVR	CVGM
CVVS	CVKL
CVVT	CVKV
CVVV	CVNR
CWCM	CVPI
CWCQ	CVPL
CWGG	CVPN
CWIA	CVPR
CWIS	CVQE
CWIT	CVQG
CWLM	CVRA
CWLQ	CVRE
CWTQ	CVRG
CWVC	CVRH
CWVM	CVRN
CWVS	CVRT
CYCQ	CVSE
CYIA	CVSG
CYIS	CVSP
CYIT	CVSR
CYIV	CVST
CYLC	CVTA
CYLM	CVTD
CYLS	CVTP
CYSV	CVVK
CYVC	CVYP
CYVM	CVYS
CYVS	CWEN
	CWPG
	CWST
	CYAL
	CYAT
	CYCA
	CYED
	CYEE
	CYEG
	CYEV
	CYHS
	CYIK
	CYQL
	CYSF
	CYSI
	CYSL
	CYSP
	CYST
	CYTL
	CYTT
